# A universal set of primers to study animal associated microeukaryotic communities

**DOI:** 10.1101/485532

**Authors:** Javier del Campo, Maria J. Pons, Maria Herranz, Kevin C. Wakeman, Juana del Valle, Mark J. A. Vermeij, Patrick J. Keeling

## Abstract

**Background:** Unlike the study of bacterial microbiomes, the study of the microeukaryotes associated with animals has largely been restricted to visual identification or molecular targeting of particular groups. The application of high-throughput sequencing (HTS) approaches, such as those used to look at bacteria, has been restricted because the barcoding gene traditionally used to study microeukaryotic ecology and distribution in the environment, the Small Subunit of the Ribosomal RNA gene (18S rRNA), is also present in the animal host. As a result, when host-associated microbial eukaryotes are analyzed by HTS, the obtained reads tend to be dominated by host sequences.

**Results:** We have done an in-silico validation against the SILVA 18S rRNA reference database of contrametazoan primers that cover the V4 region of the 18S rRNA, and compared these with universal V4 18S rRNA primers that are widely used by the microbial ecology community. We observe that the contrametazoan primers recover only 2.6% of all the metazoan sequences present in SILVA, while the universal primers recover up to 20%. Among metazoans, the contrametazoan primers are predicted to amplify 74% of Porifera sequences and 4% and 15% of ctenophore and Cnidaria, respectively, while amplifying almost no sequences within Bilateria.

We tested these predictions in-vivo, and observed that contrametazoan primers amplify the 18SrRNA from two ctenophore species, but reduce significantly the metazoan signal from material derived from coral and from human samples. When compared in-vivo against universal primers, contrametazoan primers worked in 8 out of 9 samples, providing at worst a 2-fold decrease in the number of metazoan reads, and at best a 2800-fold decrease.

**Conclusions:** We have validated an easy, inexpensive, and near-universal method for the study of microeukaryotes associated with animal hosts using 18S rRNA Illumina metabarcoding. This method will contribute to a better understanding of microbial communities, as they related to the wellbeing of animals and humans.
