## Supplementary material for "A universal set of primers to study animal associated microeukaryotic communities"

### Sheet: Sheet1
taxonomy							coverage	accessions	eligible	match	mismatch	nodata	recoverage
SILVA (only NR)	Eukaryota	Animals	Porifera	Porifera	Porifera	Porifera	73.5849	479	477	351	126	2	73.2777
SILVA (only NR)	Eukaryota	Animals	Ctenophora	Ctenophora	Ctenophora	Ctenophora	3.7037	28	27	1	26	1	3.57143
SILVA (only NR)	Eukaryota	Animals	Placozoa	Placozoa	Placozoa	Placozoa	0	5	5	0	5	0	0
SILVA (only NR)	Eukaryota	Animals	Cnidaria	Cnidaria	Cnidaria	Cnidaria	15.1003	1602	1596	241	1355	6	15.0437
SILVA (only NR)	Eukaryota	Animals	Bilateria	Bilateria	Bilateria	Xenoacelomorpha	0.578035	173	173	1	172	0	0.578035		*Xenoacelopmorpha include Acoelomorpha I Xenoturbella
SILVA (only NR)	Eukaryota	Animals	Bilateria	Bilateria	Deuterostomia	Echinodermata	0	146	146	0	146	0	0
SILVA (only NR)	Eukaryota	Animals	Bilateria	Bilateria	Deuterostomia	Hemichordata	0	31	31	0	31	0	0
SILVA (only NR)	Eukaryota	Animals	Bilateria	Bilateria	Deuterostomia	Cephalochordata	0	6	6	0	6	0	0
SILVA (only NR)	Eukaryota	Animals	Bilateria	Bilateria	Deuterostomia	Tunicata	0	141	139	0	139	2	0
SILVA (only NR)	Eukaryota	Animals	Bilateria	Bilateria	Deuterostomia	Craniata	0.359066	1124	1114	4	1110	10	0.355872
SILVA (only NR)	Eukaryota	Animals	Bilateria	Bilateria	Protostomia	Chaetognatha	0	46	46	0	46	0	0
SILVA (only NR)	Eukaryota	Animals	Bilateria	Bilateria	Spiralia	Bryozoa	0	106	106	0	106	0	0
SILVA (only NR)	Eukaryota	Animals	Bilateria	Bilateria	Spiralia	Entoprocta	0	17	17	0	17	0	0
SILVA (only NR)	Eukaryota	Animals	Bilateria	Bilateria	Spiralia	Cycliophora	0	8	8	0	8	0	0
SILVA (only NR)	Eukaryota	Animals	Bilateria	Bilateria	Spiralia	Annelida	0.301386	1669	1659	5	1654	10	0.299581
SILVA (only NR)	Eukaryota	Animals	Bilateria	Bilateria	Spiralia	Mollusca	1.13924	1583	1580	18	1562	3	1.13708
SILVA (only NR)	Eukaryota	Animals	Bilateria	Bilateria	Spiralia	Nemertea	0	168	168	0	168	0	0
SILVA (only NR)	Eukaryota	Animals	Bilateria	Bilateria	Spiralia	Brachiopoda	0	70	70	0	70	0	0
SILVA (only NR)	Eukaryota	Animals	Bilateria	Bilateria	Spiralia	Phoronida	0	22	22	0	22	0	0
SILVA (only NR)	Eukaryota	Animals	Bilateria	Bilateria	Spiralia	Gastrotricha	0.581395	172	172	1	171	0	0.581395
SILVA (only NR)	Eukaryota	Animals	Bilateria	Bilateria	Spiralia	Platyhelmintes	0.568182	1963	1936	11	1925	27	0.560367
SILVA (only NR)	Eukaryota	Animals	Bilateria	Bilateria	Spiralia	Ganthostomulida	0	24	24	0	24	0	0
SILVA (only NR)	Eukaryota	Animals	Bilateria	Bilateria	Spiralia	Micorgnathozoa	0	2	2	0	2	0	0
SILVA (only NR)	Eukaryota	Animals	Bilateria	Bilateria	Spiralia	Rotifera	0	217	217	0	217	0	0		*Rotifera also include Acanthocephala
SILVA (only NR)	Eukaryota	Animals	Bilateria	Bilateria	Spiralia	Orthonectida	0	3	3	0	3	0	0
SILVA (only NR)	Eukaryota	Animals	Bilateria	Bilateria	Spiralia	Dicyemida	0	6	6	0	6	0	0
SILVA (only NR)	Eukaryota	Animals	Bilateria	Bilateria	Ecdysozoa	Priapulida	0	11	11	0	11	0	0
SILVA (only NR)	Eukaryota	Animals	Bilateria	Bilateria	Ecdysozoa	Loricifera	0	2	2	0	2	0	0
SILVA (only NR)	Eukaryota	Animals	Bilateria	Bilateria	Ecdysozoa	Kinoryncha	0	48	48	0	48	0	0
SILVA (only NR)	Eukaryota	Animals	Bilateria	Bilateria	Ecdysozoa	Nematoda	0.324374	2169	2158	7	2151	11	0.322729
SILVA (only NR)	Eukaryota	Animals	Bilateria	Bilateria	Ecdysozoa	Nemtomorpha	0	13	13	0	13	0	0
SILVA (only NR)	Eukaryota	Animals	Bilateria	Bilateria	Ecdysozoa	Tardigrada	0	138	133	0	133	5	0
SILVA (only NR)	Eukaryota	Animals	Bilateria	Bilateria	Ecdysozoa	Onuchophora	0	9	9	0	9	0	0
SILVA (only NR)	Eukaryota	Animals	Bilateria	Bilateria	Ecdysozoa	Arthropoda	0.0533333	13297	13125	7	13118	172	0.0526435
SILVA (only NR)	Eukaryota	Animals	Bilateria	Bilateria	Bilateria	Unidentified Bilateria	33.3333	12	12	4	8	0	33.3333
								25510	* To build the figure we will use as a reference Dunn et al, 2014 AREES
