## Supplementary material for "A universal set of primers to study animal associated microeukaryotic communities"

### Sheet: Sheet1
Samples	Group	Species	Site	Primers	AN
5	Cnidaria	Porites astreoides	Curaçao	UNonMet	PRJEB24453
99	Cnidaria	Acropora cervicornis	Curaçao	UNonMet	PRJEB24453
10o1	Cnidaria	Stony coral (Scleractinia)	Okinawa (Japan)	UNonMet	PRJEB24453
1o1	Cnidaria	Soft coral (Alcyonacea)	Okinawa (Japan)	UNonMet	PRJEB24453
3o1	Cnidaria	Soft coral (Alcyonacea)	Okinawa (Japan)	UNonMet	PRJEB24453
RTV010	Bilateria	Homo sapiens	Bambamarca (Perú)	UNonMet	PRJEB24453
RTV043	Bilateria	Homo sapiens	Cajamarca (Perú)	UNonMet	PRJEB24453
RTV054	Bilateria	Homo sapiens	N/A (Perú)	UNonMet	PRJEB24453
RTV074	Bilateria	Homo sapiens	Cajamarca (Perú)	UNonMet	PRJEB24453
RTV094	Bilateria	Homo sapiens	Cajamarca (Perú)	UNonMet	PRJEB24453
9	Cnidaria	Madracis senaria	Curaçao	UNonMet	PRJNA482746
18	Cnidaria	Madracis decactis	Curaçao	UNonMet	PRJNA482746
19	Cnidaria	Madracis mirabilis	Curaçao	UNonMet	PRJNA482746
35	Cnidaria	Motastraea annularis	Curaçao	UNonMet	PRJNA482746
51	Cnidaria	Acropora palmata	Curaçao	UNonMet	PRJNA482746
79	Cnidaria	Madracis carmabi	Curaçao	UNonMet	PRJNA482746
10o1C	Cnidaria	Stony coral (Scleractinia)	Okinawa (Japan)	Comeau	PRJEB29965
BI06	Bilateria	Homo sapiens	Baños del Inca (Perú)	UNonMet	PRJEB29965
BI49	Bilateria	Homo sapiens	Baños del Inca (Perú)	UNonMet	PRJEB29965
BI65	Bilateria	Homo sapiens	Baños del Inca (Perú)	UNonMet	PRJEB29965
RTV084	Bilateria	Homo sapiens	Baños del Inca (Perú)	UNonMet	PRJEB29965
RTV043C	Bilateria	Homo sapiens	Cajamarca (Perú)	Comeau	PRJEB29965
RTV074C	Bilateria	Homo sapiens	Cajamarca (Perú)	Comeau	PRJEB29965
RTV094C	Bilateria	Homo sapiens	Cajamarca (Perú)	Comeau	PRJEB29965
RTV014	Bilateria	Homo sapiens	Cajamarca (Perú)	UNonMet	PRJEB29965
RTV020	Bilateria	Homo sapiens	Cajamarca (Perú)	UNonMet	PRJEB29965
RTV021	Bilateria	Homo sapiens	Cajamarca (Perú)	UNonMet	PRJEB29965
RTV028	Bilateria	Homo sapiens	Cajamarca (Perú)	UNonMet	PRJEB29965
RTV050	Bilateria	Homo sapiens	Cajamarca (Perú)	UNonMet	PRJEB29965
RTV052	Bilateria	Homo sapiens	Cajamarca (Perú)	UNonMet	PRJEB29965
RTV082	Bilateria	Homo sapiens	Cajamarca (Perú)	UNonMet	PRJEB29965
RTV099	Bilateria	Homo sapiens	Cajamarca (Perú)	UNonMet	PRJEB29965
BEG1	Ctenophora	Beroe sp.	Calvert Island (Canada)	UNonMet	PRJEB29965
BEG2	Ctenophora	Beroe sp.	Calvert Island (Canada)	UNonMet	PRJEB29965
BEG3	Ctenophora	Beroe sp.	Calvert Island (Canada)	UNonMet	PRJEB29965
BES3	Ctenophora	Beroe sp.	Calvert Island (Canada)	UNonMet	PRJEB29965
PLS1	Ctenophora	Pleurobrachia sp.	Calvert Island (Canada)	UNonMet	PRJEB29965
35C	Cnidaria	Motastraea annularis	Sankeybay (Curaçao)	Comeau	PRJEB29965
5C	Cnidaria	Porites astreoides	Piscadera Bay (Curaçao)	Comeau	PRJEB29965
99C	Cnidaria	Acropora cervicornis	Water Factory (Curaçao)	Comeau	PRJEB29965
RTV054C	Bilateria	Homo sapiens	N/A (Perú)	Comeau	PRJEB29965
RTV017	Bilateria	Homo sapiens	N/A (Perú)	UNonMet	PRJEB29965
3o1C	Cnidaria	Soft coral (Alcyonacea)	Okinawa (Japan)	Comeau	PRJEB29965
